# Revising the genetic and epigenetic architecture of *in vitro* regeneration capacity in natural *Arabidopsis thaliana* populations

**DOI:** 10.64898/2026.06.26.734650

**Authors:** Kodai Arima, Yu Chen, Keiko Sugimoto, Eriko Sasaki

## Abstract

Plant regeneration is a dynamic developmental process that spans from cell dedifferentiation to organ reconstruction in response to inductive cues, such as wounding stress and hormonal signals. Although this capacity varies widely both between and within species, a comprehensive understanding of the genetic and epigenetic bases of this variation remains incomplete. To address this issue, we revisited published datasets on natural variation in *in vitro* regeneration capacity in *Arabidopsis thaliana*. Using quantitative genetic approaches, including meta-analyses of genome-wide association studies (GWAS) and multi-locus models, we dissected the genetic architecture underlying regeneration traits. Our results showed that shoot regeneration capacity is primarily explained by allelic variation in the *cis*-regulatory region of *WUSCHEL* (*WUS*), a key regulator of shoot meristem formation. Notably, these polymorphisms are also associated with epigenetic variants of the DNA transposon *ATDNA2T9C*, which is located within the regulatory region. Furthermore, allelic variation in *ARABIDOPSIS RESPONSE REGULATOR 2* (*ARR2*), a positive regulator of cytokinin signaling, is associated with callus formation and greening traits and may promote shoot formation through genetic interactions with *WUS* alleles. Although *in vitro* regeneration is controlled by complex, multilayered gene regulatory networks, our results suggest that, in *A. thaliana*, natural variation in regeneration capacity is largely shaped by a small number of major-effect modifiers together with epigenetic variation and genetic interactions, despite the substantial heterogeneity observed among natural populations.
