## Supplementary material for "Revising the genetic and epigenetic architecture of *in vitro* regeneration capacity in natural *Arabidopsis thaliana* populations": Raw data

### Sheet: Shoot_number_raw
Accession_ID	Replicates	Shoot number
6909	1	0
6909	2	0
6909	3	1
6909	4	0
6909	5	0
6909	6	2
6909	7	0
6909	8	2
6909	9	0
6909	10	0
403	1	30
403	2	24
403	3	36
403	4	16
403	5	20
403	6	33
403	7	18
403	8	30
403	9	42
403	10	28
544	1	14
544	2	12
544	3	3
544	4	10
544	5	8
544	6	4
544	7	4
544	8	3
544	9	1
544	10	2
6088	1	67
6088	2	62
6088	3	43
6088	4	50
6088	5	58
6088	6	52
6088	7	62
6088	8	60
6088	9	45
6088	10	36
6973	1	19
6973	2	0
6973	3	3
6973	4	3
6973	5	0
6973	6	11
6973	7	1
6973	8	2
6973	9	3
6973	10	10
7186	1	0
7186	2	0
7186	3	0
7186	4	0
7186	5	0
7186	6	0
7186	7	0
7186	8	0
7186	9	0
7186	10	0
9121	1	15
9121	2	8
9121	3	2
9121	4	8
9121	5	1
9121	6	7
9121	7	5
9121	8	6
9121	9	4
9121	10	3
9693	1	6
9693	2	2
9693	3	10
9693	4	36
9693	5	12
9693	6	12
9693	7	16
9693	8	14
9693	9	10
9693	10	27
9731	1	35
9731	2	8
9731	3	10
9731	4	25
9731	5	20
9731	6	9
9731	7	20
9731	8	18
9731	9	36
9731	10	60
9738	1	0
9738	2	0
9738	3	0
9738	4	2
9738	5	0
9738	6	0
9738	7	14
9738	8	0
9738	9	4
9738	10	0
9807	1	0
9807	2	14
9807	3	8
9807	4	24
9807	5	7
9807	6	10
9807	7	13
9807	8	17
9807	9	20
9807	10	2
10006	1	36
10006	2	44
10006	3	44
10006	4	32
10006	5	36
10006	6	41
10006	7	46
10006	8	49
10006	9	40
10006	10	56
14318	1	26
14318	2	28
14318	3	22
14318	4	22
14318	5	16
14318	6	26
14318	7	24
14318	8	41
14318	9	25
14318	10	21
19951	1	24
19951	2	22
19951	3	6
19951	4	0
19951	5	23
19951	6	14
19951	7	35
19951	8	24
19951	9	6
19951	10	10
430	1	2
430	2	0
430	3	2
430	4	0
430	5	0
430	6	14
430	7	2
430	8	1
430	9	5
763	1	12
763	2	16
763	3	8
763	4	5
763	5	7
763	6	14
763	7	12
763	8	8
763	9	5
5837	1	6
5837	2	1
5837	3	5
5837	4	17
5837	5	7
5837	6	3
5837	7	12
5837	8	0
5837	9	6
6924	1	0
6924	2	0
6924	3	0
6924	4	0
6924	5	0
6924	6	0
6924	7	0
6924	8	0
6924	9	0
6931	1	54
6931	2	53
6931	3	16
6931	4	15
6931	5	59
6931	6	54
6931	7	58
6931	8	49
6931	9	51
6945	1	44
6945	2	44
6945	3	24
6945	4	30
6945	5	50
6945	6	22
6945	7	20
6945	8	35
6945	9	26
6968	1	0
6968	2	0
6968	3	0
6968	4	0
6968	5	0
6968	6	0
6968	7	0
6968	8	0
6968	9	0
6975	1	16
6975	2	19
6975	3	8
6975	4	0
6975	5	20
6975	6	27
6975	7	64
6975	8	14
6975	9	10
7061	1	0
7061	2	0
7061	3	0
7061	4	0
7061	5	0
7061	6	0
7061	7	0
7061	8	0
7061	9	0
7177	1	8
7177	2	0
7177	3	3
7177	4	2
7177	5	0
7177	6	0
7177	7	0
7177	8	0
7177	9	0
7207	1	46
7207	2	11
7207	3	0
7207	4	20
7207	5	17
7207	6	48
7207	7	46
7207	8	0
7207	9	54
7298	1	28
7298	2	9
7298	3	2
7298	4	0
7298	5	0
7298	6	40
7298	7	2
7298	8	1
7298	9	18
7343	1	1
7343	2	6
7343	3	0
7343	4	5
7343	5	8
7343	6	5
7343	7	0
7343	8	10
7343	9	1
7419	1	60
7419	2	62
7419	3	76
7419	4	64
7419	5	80
7419	6	77
7419	7	73
7419	8	76
7419	9	49
9764	1	6
9764	2	18
9764	3	16
9764	4	14
9764	5	10
9764	6	27
9764	7	28
9764	8	32
9764	9	0
