## Extended tables for "Revising the genetic and epigenetic architecture of *in vitro* regeneration capacity in natural *Arabidopsis thaliana* populations"

### Sheet: Cluster_Shoot_200
Chr	Pos	X^2	Ref	Alt	Candidate genes
2	7807153	266.641	A	T	AT2G17950 (WUS)
2	7807783	266.641	C	T	AT2G17950 (WUS)
2	7810863	266.641	A	T	AT2G17950 (WUS);AT2G17960
3	3050950	232.575	C	G	AT3G09922;AT3G09930;AT3G09925
3	3051218	232.575	T	A	AT3G09922;AT3G09930;AT3G09925
3	3051528	232.575	C	T	AT3G09922;AT3G09930;AT3G09925
3	3051592	232.575	G	A	AT3G09922;AT3G09930;AT3G09925
3	3051667	232.575	T	G	AT3G09922;AT3G09930;AT3G09925
3	3051686	232.575	T	C	AT3G09922;AT3G09930;AT3G09925
3	3051767	232.575	C	A	AT3G09922;AT3G09930;AT3G09925
3	3051787	232.575	A	T	AT3G09922;AT3G09930;AT3G09925
4	11237673	225.428	C	G	AT4G21050;AT4G21040
1	23321354	220.083	G	A	AT1G62960 (SDJ3);AT1G62970
3	13018764	209.341	A	G	AT3G32028;AT3G32029;AT3G32033
2	16649709	199.803	T	A	AT2G39885 (MIR393A);AT2G39880

### Sheet: Cluster_Callus_120
Chr	Pos	X^2	Ref	Alt	Candidate genes
4	9110121	144.606	G	T	AT4G16110 (ARR2);AT4G16100;AT4G16100;AT4G16105
1	27976396	137.258	A	G	AT1G74430;AT1G74440
1	27973842	133.069	T	G	AT1G74430;AT1G74440
3	10256609	127.145	G	T	AT3G27690;AT3G27680;AT3G27700
1	27953199	125.188	A	T	AT1G74360;AT1G74350;AT1G74350;AT1G74340
4	8166708	124.665	G	A	AT4G14160;AT4G14150

### Sheet: Cluster_Root_80
Chr	Pos	X^2	Ref	Alt	Candidate genes
1	12398964	107.737	C	T	AT1G34065;AT1G34060;AT1G34050
1	12398546	102.611	A	G	AT1G34065;AT1G34060;AT1G34050
1	12399017	96.2778	T	A	AT1G34060;AT1G34065
1	12399067	96.2778	G	C	AT1G34060;AT1G34065
1	12399079	96.2778	A	C	AT1G34060;AT1G34065
1	12399083	96.2778	T	G	AT1G34060;AT1G34065
1	12398552	93.981	T	C	AT1G34065;AT1G34060;AT1G34050
1	12399276	93.981	T	G	AT1G34060;AT1G34065
1	12399347	93.981	T	C	AT1G34065;AT1G34060;AT1G34070
1	12400688	93.981	C	A	AT1G34060;AT1G34070;AT1G34080;AT1G34065
1	12400703	93.981	C	T	AT1G34060;AT1G34070;AT1G34080;AT1G34065
1	12400716	93.981	A	C	AT1G34060;AT1G34070;AT1G34080;AT1G34065
1	12400746	93.981	G	T	AT1G34060;AT1G34070;AT1G34080;AT1G34065
1	12400824	93.981	G	T	AT1G34060;AT1G34070;AT1G34080;AT1G34065
1	12416458	93.981	A	T	AT1G34110;AT1G34097;AT1G34100
1	12416540	93.0625	C	T	AT1G34110;AT1G34097;AT1G34100
1	12416776	93.0625	C	T	AT1G34110;AT1G34097;AT1G34100
3	21747303	91.8761	A	T	AT3G58800;AT3G58790;AT3G58810;AT3G58795
3	21746413	87.233	C	T	AT3G58800;AT3G58790;AT3G58810;AT3G58795
1	12398683	81.8131	T	A,TA	AT1G34065;AT1G34060;AT1G34050
1	12398700	81.8131	A	T	AT1G34065;AT1G34060;AT1G34050
1	12416597	81.5141	A	C	AT1G34100;AT1G34110;AT1G34097
1	12416709	81.5141	A	G	AT1G34100;AT1G34110;AT1G34097
1	12416712	81.5141	G	A	AT1G34100;AT1G34110;AT1G34097
1	12416733	81.5141	G	A	AT1G34100;AT1G34110;AT1G34097
1	12416746	81.5141	A	G	AT1G34100;AT1G34110;AT1G34097
1	12416779	81.5141	C	T	AT1G34100;AT1G34110;AT1G34097
1	12416781	81.5141	G	A	AT1G34100;AT1G34110;AT1G34097
1	12398223	80.8083	C	T	AT1G34060;AT1G34065.1;AT1G34050
1	12398650	80.8083	A	G	AT1G34060;AT1G34065.1;AT1G34050
1	12416677	80.5802	A	T	AT1G34100;AT1G34110;AT1G34097
